# A Protective Inter-Organ Communication Response Against Life-Threatening Malarial Anemia

**DOI:** 10.1101/2022.01.12.475857

**Authors:** Qian Wu, Euclides Sacomboio, Lara Valente de Souza, Rui Martins, Sílvia Cardoso, Temitope W. Ademolue, Tiago Paixão, Jaakko Lehtimäki, Caren Norden, Pierre-Louis Tharaux, Guenter Weiss, Fudi Wang, Susana Ramos, Miguel P. Soares

## Abstract

Anemia is a clinical hallmark and independent risk factor of malaria mortality, the disease caused by *Plasmodium spp.* infection. While malarial anemia arises from parasite-induced hemolysis, whether and how host metabolic adaptation to malaria regulates anemia severity is less understood. Here we demonstrate that reprogramming of organismal iron (Fe) metabolism by the kidneys is a central component of the host metabolic response regulating the pathogenesis of life-threatening malarial anemia. Renal proximal tubule epithelial cells (RPTEC) are the main cell compartment responsible for Fe storage and recycling during *Plasmodium* infection in mice. Transcriptional reprogramming of RPTEC couples immune resistance to *Plasmodium* infection to renal Fe export via the induction of the cellular Fe exporter SLC40A1/ferroportin 1. This integrated defense strategy is essential to deliver Fe to erythroblasts and support compensatory erythropoiesis to prevent the development of life-threatening anemia. Failure to mobilize Fe from RPTEC causes acute kidney injury (AKI) and is associated with life-threatening anemia in *P. falciparum*-infected individuals. These findings reveal an unexpected role of the kidneys in the control of organismal Fe metabolism and anemia severity during malaria.
