## Supplemental Table 1 for "A Protective Inter-Organ Communication Response Against Life-Threatening Malarial Anemia"

### Sheet: DGE_summary_table
Condition	Regulation	Genes
Egfp-L10Pepck_PCC_vs_Egfp-L10Pepck_NI	up	2261
	down	1717
	total	19052
Slc40a1PepckΔ/ΔEgfp-L10Pepck_PCC_vs_Slc40a1PepckΔ/ΔEgfp-L10Pepck_NI	up	3221
	down	2937
	total	19052
Slc40a1PepckΔ/ΔEgfp-L10Pepck_PCC_vs_Egfp-L10Pepck_PCC	up	52
	down	77
	total	19052
Slc40a1PepckΔ/ΔEgfp-L10Pepck_NI_vs_Egfp-L10Pepck_NI	up	0
	down	0
	total	19052
NI: non infected
Pcc: Day 7 post Pcc infection
