## Supplemental Table 3 for "A Protective Inter-Organ Communication Response Against Life-Threatening Malarial Anemia"

### Sheet: DGE_table_filtered_padj_005_KO_
Geneid	Gene_name	Slc40a1PepckΔ/ΔEgfp-L10Pepck_PCC_mean	Egfp-L10Pepck_PCC_mean	baseMean	log2FoldChange	lfcSE	pvalue	padj
ENSMUSG00000015839	Nfe2l2	14014.5	4111.02	5159.82	1.51293	0.425035	9.76651e-08	0.000266308
ENSMUSG00000007872	Id3	3672.66	1293.26	1620.38	1.00903	0.488141	4.01803e-06	0.00242673
ENSMUSG00000020023	Tmcc3	3221.74	1294.6	1303.08	0.908035	0.381645	1.91892e-06	0.00185614
ENSMUSG00000029229	Chic2	621.181	334.96	327.721	0.728749	0.163355	5.03765e-09	2.74728e-05
ENSMUSG00000051495	Irf2bp2	2127.8	1138.82	1048.12	0.647826	0.203713	1.22837e-06	0.00148865
ENSMUSG00000060475	Wtap	2050.68	1115.62	1366.92	0.617372	0.20461	2.7052e-06	0.00198606
ENSMUSG00000032786	Alas1	9347.81	3977.54	4617.83	0.591851	0.37309	6.67173e-05	0.0177484
ENSMUSG00000016520	Lnx2	1059.11	531.315	557.439	0.568112	0.267978	3.51026e-05	0.0112607
ENSMUSG00000100975	Gm28875	384.001	163.619	153.925	0.5135	0.360978	0.000156889	0.0271618
ENSMUSG00000041957	Pkp2	2334.49	1078.66	1098.27	0.511529	0.318749	0.000132669	0.0247963
ENSMUSG00000045176	Borcs6	381.098	234.697	236.642	0.511437	0.157475	4.22737e-06	0.00242673
ENSMUSG00000069495	Epc2	536.064	301.947	302.064	0.508641	0.212376	4.15592e-05	0.0124544
ENSMUSG00000031504	Rab20	2680.51	1607.83	1610.06	0.507838	0.178913	1.46183e-05	0.00613238
ENSMUSG00000038733	Wdr26	2551.58	1479.72	1518.81	0.50333	0.198818	3.29635e-05	0.0112607
ENSMUSG00000016427	Ndufa1	11364.6	7081.96	9223.49	0.479603	0.165002	1.65494e-05	0.00668534
ENSMUSG00000038909	Kat7	1565.77	986.784	989.829	0.477383	0.158189	1.22448e-05	0.00534216
ENSMUSG00000027076	Timm10	2053.49	1183.81	1310.84	0.454878	0.211432	0.000129859	0.0247963
ENSMUSG00000022387	Brd1	615.071	381.075	393.223	0.436427	0.179673	9.46251e-05	0.0211665
ENSMUSG00000033107	Rnf125	1091.11	483.886	436.354	0.434802	0.330002	0.000370642	0.0404216
ENSMUSG00000026643	Nmt2	1135.99	634.51	738.003	0.433225	0.229451	0.000256492	0.0337102
ENSMUSG00000024429	Gnl1	1294.9	748.657	726.127	0.429884	0.213666	0.000227669	0.0318357
ENSMUSG00000020530	Ggnbp2	4270.8	2654.24	2610.64	0.423869	0.18196	0.000138679	0.0247963
ENSMUSG00000021483	Cdk20	173.407	96.5409	133.727	0.422814	0.225467	0.00030142	0.0365287
ENSMUSG00000018796	Acsl1	8728.42	4847.9	4510.29	0.411536	0.232981	0.000397086	0.041677
ENSMUSG00000024975	Pdcd4	830.503	550.417	573.159	0.407652	0.151283	6.95247e-05	0.0180549
ENSMUSG00000035530	Eif1	16909.4	10430.5	12991	0.403397	0.189982	0.000274907	0.0352754
ENSMUSG00000062248	Cks2	686.676	455.519	717.351	0.403355	0.151722	8.09952e-05	0.0200776
ENSMUSG00000028494	Plin2	31485.1	12754.9	12094.4	0.402572	0.361673	0.000543186	0.0492422
ENSMUSG00000000078	Klf6	3749.81	1634.73	1461.5	0.401451	0.32992	0.00055264	0.0492422
ENSMUSG00000070493	Chchd2	25026.8	16659.3	19004.4	0.400751	0.152083	8.91828e-05	0.0211665
ENSMUSG00000052040	Klf13	3288.56	2098.88	1718.69	0.400633	0.174287	0.000202065	0.0308324
ENSMUSG00000053580	Tanc2	843.323	562.052	612.81	0.399509	0.148845	7.93143e-05	0.0200776
ENSMUSG00000020130	Tbc1d15	3646.55	2070.18	1839.99	0.39803	0.224937	0.000483181	0.0466377
ENSMUSG00000025880	Smad7	586.445	352.062	327.932	0.397877	0.200384	0.000372983	0.0404216
ENSMUSG00000087150	BC064078	669.758	23.3038	209.18	0.389331	0.801534	4.68852e-05	0.0131122
ENSMUSG00000026976	Pax8	3081.43	2071.07	2070.48	0.387815	0.150982	0.000125797	0.0245013
ENSMUSG00000064120	Mocs1	2713.89	1675.32	1386.51	0.38641	0.192202	0.000424457	0.044091
ENSMUSG00000044134	Pheta1	661.466	389.634	393.403	0.384174	0.21045	0.000563055	0.0492422
ENSMUSG00000029647	Pan3	776.922	485.039	521.497	0.378398	0.186698	0.000465092	0.0457089
ENSMUSG00000040007	Bahd1	398.023	262.698	318.727	0.374694	0.159696	0.000259619	0.0337102
ENSMUSG00000043284	Tmem11	1897.7	1222.46	1318.45	0.370094	0.175878	0.000458854	0.0457089
ENSMUSG00000029178	Klf3	1470.17	931.265	850.934	0.36871	0.183478	0.000552539	0.0492422
ENSMUSG00000038369	Ncoa6	517.703	347.253	354.161	0.364073	0.156089	0.00031118	0.0368918
ENSMUSG00000029135	Fosl2	1080.06	701.505	520.425	0.361396	0.173584	0.000543542	0.0492422
ENSMUSG00000029148	Nrbp1	1675.42	1211.6	1247.4	0.356332	0.11317	3.3689e-05	0.0112607
ENSMUSG00000030967	Zranb1	764.847	524.3	493.752	0.353901	0.146016	0.00028959	0.0356581
ENSMUSG00000007659	Bcl2l1	8965.42	6535.4	5636.82	0.347544	0.111993	4.43031e-05	0.0127161
ENSMUSG00000035824	Tk2	1066.48	721.881	741.872	0.345997	0.158419	0.000559974	0.0492422
ENSMUSG00000034928	Rnf44	2107.53	1427.76	1559.65	0.344309	0.157075	0.00056484	0.0492422
ENSMUSG00000016319	Slc25a5	65553.1	44595.4	37078.4	0.343255	0.156149	0.00056633	0.0492422
ENSMUSG00000002010	Idh3g	11254.6	8293.88	9061.98	0.316509	0.118224	0.000257704	0.0337102
ENSMUSG00000015671	Psma2	9824.21	7589.05	7036.75	0.299536	0.0898717	4.22492e-05	0.0124544
ENSMUSG00000026816	Gtf3c5	145.131	213.117	198.857	-0.343252	0.15689	0.000578835	0.0492422
ENSMUSG00000018583	G3bp1	814.615	1243.64	1456.47	-0.356117	0.170617	0.000582401	0.0492422
ENSMUSG00000028974	Dffa	240.642	368.734	402.425	-0.358724	0.167154	0.000500686	0.0477928
ENSMUSG00000041891	Lman1	859.999	1219.13	1107.82	-0.361854	0.130259	9.97564e-05	0.0211665
ENSMUSG00000026864	Hspa5	3096.02	4793.98	4332.36	-0.362859	0.177037	0.000563503	0.0492422
ENSMUSG00000029822	Osbpl3	958.441	1416.12	2256.89	-0.367405	0.153034	0.000252904	0.0337102
ENSMUSG00000026239	Pde6d	393.076	573.481	774.493	-0.368042	0.142677	0.000159451	0.0271739
ENSMUSG00000030560	Ctsc	36.0081	208.083	71.6975	-0.371784	0.608177	0.000438774	0.0451482
ENSMUSG00000037470	Uggt1	232.753	361.496	271.361	-0.377136	0.174562	0.000372384	0.0404216
ENSMUSG00000032120	C2cd2l	201.883	337.374	487.289	-0.379753	0.202825	0.000570154	0.0492422
ENSMUSG00000033577	Myo6	1788.41	2729.84	2570.65	-0.386516	0.164336	0.000217665	0.0313726
ENSMUSG00000031993	Snx19	252.392	386.313	457.797	-0.39219	0.160553	0.000162917	0.0273375
ENSMUSG00000029557	Mrm2	153.883	259.17	302.252	-0.393309	0.197642	0.000396016	0.041677
ENSMUSG00000026754	Golga1	200.58	328.3	334.388	-0.394884	0.19547	0.000369402	0.0404216
ENSMUSG00000021994	Wnt5a	258.239	452.274	339.703	-0.395264	0.223448	0.000503913	0.0477928
ENSMUSG00000020776	Fbf1	84.5376	178.859	273.113	-0.397263	0.280018	0.000579577	0.0492422
ENSMUSG00000028550	Atg4c	261.359	517.203	600.297	-0.402453	0.269083	0.000530647	0.0492422
ENSMUSG00000052415	Tchh	243.764	452.683	492.194	-0.406001	0.247432	0.000473246	0.0460866
ENSMUSG00000043019	Edem3	267.562	454.993	493.159	-0.407191	0.208567	0.0003418	0.0391837
ENSMUSG00000026185	Igfbp5	238.454	387.389	579.047	-0.409135	0.186987	0.000225198	0.0318357
ENSMUSG00000114255	Gm10734	53.0752	101.707	147.278	-0.410419	0.255895	0.000453493	0.0457089
ENSMUSG00000024906	Mus81	33.1623	72.3212	85.1248	-0.41568	0.323135	0.000465177	0.0457089
ENSMUSG00000027070	Lrp2	1684.46	3139.46	3787.48	-0.419437	0.246501	0.000374308	0.0404216
ENSMUSG00000036469	Marchf1	57.2417	147.704	125.354	-0.422223	0.377581	0.000443365	0.0451942
ENSMUSG00000017929	B4galt5	266.538	491.331	1044.26	-0.42271	0.240447	0.00034088	0.0391837
ENSMUSG00000006705	Pknox1	201.789	360.088	530.732	-0.424654	0.224112	0.000286889	0.0356581
ENSMUSG00000024645	Timm21	254.699	435.316	614.057	-0.425513	0.203485	0.000213606	0.0313726
ENSMUSG00000048503	Tlcd5	81.7041	147.265	158.341	-0.426521	0.235744	0.000307491	0.036855
ENSMUSG00000026858	Miga2	93.5642	172.915	270.39	-0.430841	0.238813	0.000290967	0.0356581
ENSMUSG00000115867	Gm17753	4.47289	22.5776	38.6998	-0.431063	0.561574	0.000397397	0.041677
ENSMUSG00000003184	Irf3	298.07	515.131	665.896	-0.431797	0.213606	0.000218605	0.0313726
ENSMUSG00000051705	Senp8	97.723	164.939	199.952	-0.43187	0.203638	0.000186264	0.0296056
ENSMUSG00000034021	Pds5b	86.2981	167.688	167.234	-0.440108	0.257831	0.00028031	0.0355505
ENSMUSG00000055065	Ddx17	132.554	303.296	497.271	-0.440923	0.331819	0.000344883	0.0391837
ENSMUSG00000032316	Clk3	176.493	294.456	280.425	-0.44148	0.19117	0.000114886	0.0227829
ENSMUSG00000029422	Rsrc2	528.062	947.501	936.768	-0.449214	0.228857	0.000187291	0.0296056
ENSMUSG00000029267	Mtf2	123.288	306.312	328.399	-0.449554	0.374542	0.000332148	0.0389541
ENSMUSG00000029553	Tfec	238.773	493.198	629.388	-0.469844	0.289131	0.000206073	0.0308324
ENSMUSG00000043760	Pkhd1	228.818	382.828	493.331	-0.477889	0.180966	3.43742e-05	0.0112607
ENSMUSG00000020142	Slc1a4	201.707	414.13	347.457	-0.47792	0.28589	0.000179569	0.0296056
ENSMUSG00000031105	Slc25a14	49.2573	98.4251	160.163	-0.486792	0.272497	0.000143408	0.0252282
ENSMUSG00000010760	Phlda2	418.766	884.55	1115.96	-0.50333	0.302298	0.000135589	0.0247963
ENSMUSG00000029761	Cald1	46.3075	184.221	88.2132	-0.510098	0.614448	0.000247285	0.0337102
ENSMUSG00000033900	Map9	14.6002	46.5782	61.752	-0.511806	0.515298	0.000231885	0.0320148
ENSMUSG00000071335	Mfsd4b3-ps	157.581	356.366	374.834	-0.515348	0.33669	0.000138181	0.0247963
ENSMUSG00000039634	Zfp189	101.483	211.326	204.048	-0.516348	0.288787	0.000101905	0.0211665
ENSMUSG00000041429	Nthl1	15.6817	46.95	57.9868	-0.521952	0.464785	0.000195634	0.0304825
ENSMUSG00000031608	Galnt7	59.8144	127.094	112.314	-0.524269	0.308973	0.000104794	0.0211665
ENSMUSG00000059552	Trp53	378.929	601.364	568.044	-0.525741	0.135951	4.20704e-07	0.000655517
ENSMUSG00000036622	Atp13a2	28.2111	61.4526	73.3005	-0.53241	0.316623	9.83407e-05	0.0211665
ENSMUSG00000052676	Zmat1	17.7605	62.1791	76.545	-0.535632	0.557904	0.00020636	0.0308324
ENSMUSG00000028164	Manba	288.843	545.468	564.185	-0.539244	0.237798	3.70742e-05	0.0115534
ENSMUSG00000026640	Plxna2	24.2098	74.845	47.2688	-0.544843	0.530993	0.000185971	0.0296056
ENSMUSG00000037762	Slc16a9	1407.84	3267.77	3351.4	-0.561455	0.362142	8.93941e-05	0.0211665
ENSMUSG00000025198	Erlin1	434.152	857.106	1621.59	-0.56962	0.258506	2.96907e-05	0.0111668
ENSMUSG00000037085	Trmt12	89.4976	206.475	256.95	-0.591702	0.344365	5.4431e-05	0.014842
ENSMUSG00000037997	Parp11	151.293	407.033	346.775	-0.597762	0.461684	9.91259e-05	0.0211665
ENSMUSG00000036636	Clcn7	246.006	437.954	403.731	-0.608252	0.187393	1.55715e-06	0.00169839
ENSMUSG00000048911	Rnf24	104.09	292.502	874.649	-0.617053	0.484121	9.17504e-05	0.0211665
ENSMUSG00000001774	Chordc1	140.3	414.47	1054.71	-0.617389	0.520078	0.000104537	0.0211665
ENSMUSG00000044881	Coa4	67.4759	135.326	231.186	-0.64184	0.246534	5.96856e-06	0.00309995
ENSMUSG00000002227	Mov10	97.399	191.577	162.205	-0.663512	0.233814	2.66709e-06	0.00198606
ENSMUSG00000026107	Nabp1	601.575	1490.9	1606.03	-0.723391	0.411241	2.09605e-05	0.00816487
ENSMUSG00000073000	Gm10451	40.9661	94.7211	127.527	-0.777936	0.347289	4.93428e-06	0.00269091
ENSMUSG00000034917	Tjp3	26.1272	67.5492	82.0963	-0.819486	0.409079	7.51058e-06	0.00356165
ENSMUSG00000105402	Gm3716	25.2427	62.902	254.065	-0.844604	0.419168	6.63636e-06	0.00329012
ENSMUSG00000026637	Traf5	65.8375	146.659	145.324	-0.84505	0.277512	3.08381e-07	0.000560586
ENSMUSG00000017688	Hnf4g	58.1419	153.874	213.325	-0.896186	0.413928	3.72383e-06	0.00238917
ENSMUSG00000021120	Pigh	25.0526	67.6689	131.709	-0.913719	0.423375	3.62771e-06	0.00238917
ENSMUSG00000053286	Trmt1l	46.3345	178.983	262.624	-0.932496	0.731043	3.34321e-05	0.0112607
ENSMUSG00000028431	Elp1	56.0858	148.261	124.643	-0.934731	0.417575	2.73136e-06	0.00198606
ENSMUSG00000078786	BC024978	13.2496	55.0228	71.6046	-1.18118	0.72768	1.13055e-05	0.00513787
ENSMUSG00000048251	Bcl11b	12.2285	61.4338	55.0501	-1.82622	0.688737	1.1493e-06	0.00148865
ENSMUSG00000043090	Zfp866	4.7336	27.0631	45.1066	-1.87891	0.846941	2.04214e-06	0.00185614
ENSMUSG00000038422	Hdhd3	20.8198	123.384	193.205	-2.05253	0.512772	9.60597e-08	0.000266308
ENSMUSG00000023333	Gcm1	8.34353	60.8699	98.8582	-2.17613	0.617957	2.29752e-07	0.00050118
ENSMUSG00000044952	Kctd21	6.9823	42.7731	79.9954	-2.3521	0.423	8.97654e-10	9.79071e-06
